# Inexpensive and easy method for 6 fragment Golden Gate Assembly of a modular S/MARs mammalian expression vector and its variants

**DOI:** 10.1101/2021.09.04.458594

**Authors:** Adrian Ionut Pascu, Miruna S Stan

**Affiliations:** Department of Genetics, Faculty of Biology, University of Bucharest, Intrarea Portocalelor 1-3, 060101 Bucharest, Romania; Department of Biochemistry and Molecular Biology, Faculty of Biology, University of Bucharest, 91-95 Splaiul Independentei, 050095 Bucharest, Romania

**Keywords:** Golden Gate, Cloning, S/MARS, mammalian expression vector

## Abstract

**Background:** A basic requirement for synthetic biology is the availability of efficient DNA assembly methods. Numerous methods have been previously reported to accomplish this task. One such method has been reported, which allows parallel assembly of multiple DNA fragments in a one-tube reaction, called Golden Gate Assembly. This study aims to further simplify that method and make it more suitable for small labs and students.

**Methods:** Prior to amplification of the parental plasmids used in building the modules were domesticated using a variation of SDM (Site Directed Mutagenesis) called SPRIP. After careful design and amplification of the desired modules, using a high-fidelity polymerase, amplified PCR fragments that enter the one-step-one-pot reaction were stored in Zymo DNA/RNA Shield at -20 degrees C and thawed whenever needed to be used as fragments or modules in the assembly. The fragments were designed to posses unique overhangs using NEB Golden Gate assembly tool and Snapgene, amplification of modules was performed using a Q5 high fidelity polymerase from preexisting plasmids or gene fragments, clean-up of the PCR products (fragments) was performed in one tube per assembly using Zymo DNA Clean and Concentrator-5, assembled using BsaI and T4 ligase, DpnI digestion performed for eliminating the background plasmids that remain after the PCR reaction and the resulting assembled product was transformed into competent *E*.*coli* cells. Transformants were screened using diagnostic digest, transfected into HEK293T cells and the fluorescence was evaluated using fluorescent microscopy and flow cytometry.

**Results:** Herein presented is a simple and inexpensive alternate protocol to build modular plasmids using the Golden Gate Assembly method. A total of p37 S/MARs mammalian expression vectors were designed and constructed using 6 modules previously amplified by PCR and stored in the appropriate buffer to eliminate exo- and endonuclease activity and to protect the DNA from freeze thaw cycles. The existing modules were interchangeable and new modules were easily amplified and stored for use when needed. The mammalian expression vectors constructed showed the desired restriction pattern and GFP expression in bacteria and in mammalian cells. A comparison of 7 pNoname variants was conducted using flow cytometry. Interestingly, no pNoname variant harbouring the SV40 promoter showed expression in tested HEK293T cells. It appears that using the Ef1a promoter in combination with the BGH polyA signal provides the best expression in S/MARS vectors harboring the DTS40 region, as measured by flow cytometry.

**Conclusions:** Provided the design steps are respected and the fragments are stored and labeled appropriately, multiple plasmid variants and combinations of the pre-designed modules can be assembled in one day, easier and using less resources than the established protocols, with good efficiency. The simplicity of the design and the affordability of the method could make modular cloning of plasmid constructs more accessible to small labs and students.
