## Additional File 3 for "Inexpensive and easy method for 6 fragment Golden Gate Assembly of a modular S/MARs mammalian expression vector and its variants"

### Sheet: Sheet1
Primer Name		Sequence 5' - 3'	Overhang
Amp+Ori_fwd	5' - 3'	ggctacggtctcagcccctaactcGTCATAGCTGTTTCCTGCC	GCCC
Amp+Ori_rev	5' - 3'	ggctacggtctctgcaaCTGGCCGTCGTTTTACC	gcaa
Amp+Ori_fwd_pUc18	5' - 3'	ggctacggtctcagcccctaactcCAGCAAAAGGCCAGGAACC	GCCC
Amp+Ori_rev_pcUc18	5' - 3'	ggctacggtctctgcaaGTCGACGTCAGGTGGCAC	gcaa
Promoter__CMV_fwd	5' - 3'	ggctacggtctctttgcTTCGCGATGTACGGG	ttgc
Promoter_CMV_rev	5' - 3'	ggctacggtctcacaaaattatttcAAGTTTAAACGCTAGCCAGCTTG	caaa
GFPKozack_fwd	5' - 3'	ggctacggtctcaTTTGTTTAACTTTAAGAAGGAGATATAC	tttg
GFPKozack_rev	5' - 3'	ggctacggtctccATTCATTATTTGTAGAGCTCATC	attc
MARS5_fwd	5' - 3'	ggctacggtctccgaattcgagctcCTGTGCTGTCGCCTAACTATC	gaat
MARS5_rev	5' - 3'	ggctacggtctcatctagactcgagTCATGGGATCCAAGTATCAAG	tcta
TERM_BGH_fwda	5' - 3'	ggctacggtctcaTAGAGGGCCCGTTTAAACC	taga
TERM__BGH_rev	5' - 3'	ggctacggtctcgccacagaatAGCCCCAGCTGGTTCTTTC	ccac
TERM_Sv40_fwd	5' - 3'	ggctacggtctcaTAGACTCATGCTGGAGTTCTTCG	taga
TERM_Sv40_Rev	5' - 3'	ggctacggtctcgccacTGACCATGATTACGCCAAGC	ccac
PROMO_Sv40_Fwd	5' - 3'	ggctacggtctcgTTGCAATGTGTGTCAGTTAGGG	ttgc
PROMO_Sv40_Rev	5' - 3'	ggctacggtctcacaaaaCCTGTCTCTTGATCAGATC	caaa
promo_Ef1a_fwd	5' - 3'	ggctacggtctctttgccatgatatcaaacgcgtaac	TTTG
promo_Ef1a_rvs	5' - 3'	ggctacggtctcacaaagttccgcgcacatttcc	caaa
DTS40_fwd	5' - 3'	ggctacggtctcgGTGGAATGTGTGTCAGTTAGGG	gtgg
DTS40_rev	5' - 3'	ggctacggtctcaGGGCGGGACTATGGTTGC	gggc
Term_BGA_fwd	5' - 3'	ggctacggtctcaTAGAaactcgagtgaatgaatgac	TAGA
Term_BGA_rvs	5' - 3'	ggctacggtctcgccacatgttttaaatgatttgccctc	CCAC
FPCTokillmyBsaI	5' - 3'	CGACTCACTATAGGGAGtCCCAAGCTGGCTAGC
FTokillBsaI	5' - 3'	GAGCCGGTGAGCGTGGGTCaCGCGGTATCATTGC
M13-R	5' - 3'	CAGGAAACAGCTATGAC
RPCTokillmyBsaI	5' - 3'	GCTAGCCAGCTTGGGaCTCCCTATAGTGAGTCG
RtokillBsaI	5' - 3'	GCAATGATACCGCGtGACCCACGCTCACCGGCTC
